# Temperature and ecomorphology linked to blood pathogen incidence in neotropical amphibians

**DOI:** 10.64898/2026.07.07.736756

**Authors:** João Paulo de Oliveira Xavier, Diego Almeida-Silva, Arlei Marcili, Marcia Aparecida Sperança, Felipe Trovalim Jordão, Aline Diniz Cabral, Vanessa Kruth Verdade

## Abstract

While emerging diseases pose a global threat to amphibians, the dynamics of understudied vector-borne blood pathogens remain poorly understood. Pathogen occurrence is driven by a combination of environmental, ecological, and phylogenetic factors, yet how these drivers shape blood pathogen communities in tropical amphibians is largely unknown. In this study, we used molecular screening and phylogenetic linear models (PGLMMs) to evaluate how climate and ecomorphology influence the incidence of three blood pathogen groups (Trypanosomatidae, *Hepatozoon*, and *Rickettsia*) in wild anurans from a protected area in the Brazilian Atlantic Forest. Among 93 individuals sampled, over 93% were infected with at least one pathogen. *Trypanosomatidae* was the most common (76.3%), followed by *Rickettsia* (69.9%) and *Hepatozoon* (16.1%). Pathogen responses to temperature were contrasting: *Hepatozoon* occurrence increased in warmer periods, while *Trypanosomatidae* declined. Furthermore, rheophilic species showed a lower probability of *Rickettsia* infection, providing the first evidence that microhabitat use influences blood pathogen dynamics in amphibians. Our findings demonstrate that hemoparasite’s prevalence is driven by a multifaceted interplay of variables, highlighting that conservation strategies must account for these pathogen-specific responses to habitat use and environmental change, even within protected areas.
