## Supplementary material for "Temperature and ecomorphology linked to blood pathogen incidence in neotropical amphibians": SuppInfo2

Mitochondrial gene sequences used in the amphibian phylogeny
Fam	Gen	Sp	Voucher	Loc	Genbank:16S
Brachycephalidae	Brachycephalus	ibitinga	CFBH 14576	Brazil: State of Sao Paulo, Municipality of Bertioga, Parque das Neblinas	MK697398; MT734435
Brachycephalidae	Brachycephalus	hermogenesi	CFBH 29793	Brazil: Sao Paulo, Ubatuba, Picinguaba	MK697374; MG889426
Brachycephalidae	Ischnocnema	aff. guentheri	MTR10421; USPtCX067ST43	Brazil: Paranapiacaba, Santo Andre, SP	JX267367
Brachycephalidae	Ischnocnema	nigriventris	MCLfield#0123; USPtCX081ST02	Brazil: Estacao Biologica de Boraceia, Salesopolis, SP	JX267359
Brachycephalidae	Ischnocnema	aff. parva	StoAnfield#59; USPtCX128ST77	Brazil: Santo Andre, SP	JX267376
Bufonidae	Dendrophryniscus	imitator	CFBHT 14581	Brazil: Sao Paulo, SantoAndre, Paranapiacaba	KU495197
Bufonidae	Rhinella	icterica	CFBH 27410	Brazil: Rio de Janeiro, Parque Estadual dos Tres Picos	MW003491
Centrolenidae	Vitreorana	uranoscopa	CFBHT 15323	Brazil: Santa Catarina,Tangara	MT992213
Craugastoridae	Haddadus	binotatus	CFBH 5813	Brazil: Parque Estadual da Serra do Mar, Nucleo Santa Virginia, Sao Luiz do Paraitinga, Sao Paulo	DQ283092
Hylidae	Aplastodiscus	leucopygius	MTR-StoAn53	Brazil: Sao Paulo, Santo Andre	KU184033
Hylidae	Bokermannohyla	hylax	CFBH 38642	Brazil: Sao Paulo, Juquitiba, Parque Estadual de Jurupara	MT992091
Hylidae	Boana	prasina	CFBH 22022	Brazil: Rio de Janeiro, Teresopolis	KU184010
Hylidae	Ololygon	rizibilis	CFBH 37783	Brazil: Sao Paulo, Bertioga, Parque das Neblinas	OQ934303
Hylidae	Scinax	alter	CFBH 37781	Brazil: Sao Paulo, Bertioga, Parque das Neblinas	OQ934302
Hylodidae	Hylodes	asper	ZUEC 11555	Brazil: Sao Paulo, Paranapiacaba	MT409039
Hylodidae	Hylodes	cf. caete	CFBH 28968	Brazil: Sao Paulo, Santo Andre, PNM Nascentes de Paranapiacaba	KY627906
Leptodactylidae	Adenomera	marmorata	CFBH 38847	Brazil: Sao Paulo, Sao Sebastiao, PESM Nucleo Sao Sebastiao	MT992082
Leptodactylidae	Physalaemus	bokermanni	CFBH 38843	Brazil: Sao Paulo, Sao Sebastiao, PESM Nucleo Sao Sebastiao	MT992170
Leptodactylidae	Physalaemus	maculiventris	MZUSP 136765	Brazil: Paranapiacaba-SP	MW383221
